# Systematic mapping of MCU-mediated mitochondrial calcium signaling networks

**DOI:** 10.1101/2024.02.20.581153

**Authors:** Hilda Delgado de la Herran, Denis Vecellio Reane, Yiming Cheng, Máté Katona, Fabian Hosp, Elisa Greotti, Jennifer Wettmarshausen, Maria Patron, Hermine Mohr, Natalia Prudente de Mello, Margarita Chudenkova, Matteo Gorza, Safal Walia, Michael Sheng-Fu Feng, Anja Leimpek, Dirk Mielenz, Natalia S. Pellegata, Thomas Langer, György Hajnóczky, Matthias Mann, Marta Murgia, Fabiana Perocchi

**Affiliations:** Institute for Diabetes and Obesity, Helmholtz Diabetes Center, Helmholtz Zentrum Munich, Munich, Germany; Department of Pathology, Anatomy, and Cell Biology, MitoCare Center, Thomas Jefferson University, Philadelphia, USA; Department of Proteomics and Signal Transduction, Max Planck Institute of Biochemistry, Martinsried, Germany; Neuroscience Institute, National Research Council of Italy, Padua, Italy; Department of Biomedical Sciences, University of Padova, Padua, Italy; Padova Neuroscience Center, University of Padova, Padua, Italy; Institute for Genetics, Cologne Excellence Cluster on Cellular Stress Responses in Aging-Associated Diseases, Center for Molecular Medicine, University of Cologne, Cologne, Germany; Max Planck Institute for Biology of Aging, Cologne, Germany; Institute of Diabetes and Cancer, Helmholtz Center Munich, Munich, Germany; Division of Molecular Immunology, University of Erlangen, Nikolaus-Fiebiger-Zentrum, FAU Erlangen-Nürnberg, Erlangen, Germany; Department of Biology and Biotechnology, University of Pavia, Pavia, Italy; Faculty of Health Sciences, Novo Nordisk Foundation Center for Protein Research, University of Copenhagen, Copenhagen, Denmark; Institute of Neuronal Cell Biology, Technical University of Munich, Munich, Germany; Munich Cluster for Systems Neurology, Munich, Germany

**Keywords:** Calcium Signaling, Mitochondria, Mitochondrial Calcium Uniporter, Organelle, Proteomics

## Abstract

The Mitochondrial Ca^2+^ Uniporter Channel (MCUC) allows calcium entry into the mitochondrial matrix to regulate energy metabolism but also cell death. Although, several MCUC components have been identified, the molecular basis of mitochondrial Ca^2+^ signaling networks and their remodeling upon changes in uniporter activity have not been systematically assessed. Using an unbiased and quantitative proteomic approach, we map the MCUC interactome in HEK293 cells under physiological conditions and upon chronic loss or gain of mitochondrial Ca^2+^ uptake. Besides all previously known subunits of the uniporter, we identify 89 high-confidence interactors linking MCUC to several mitochondrial complexes and pathways, half of which are currently linked to metabolic, neurological, and immunological diseases. As a proof-of-concept, we validate EFHD1 as a binding partner of MCU, EMRE and MCUB with a MICU1-dependent inhibitory effect on Ca^2+^ uptake. To investigate compensatory mechanisms and functional consequences of mitochondrial Ca^2+^ dyshomeostasis, we systematically survey the MCU interactome upon silencing of EMRE, MCUB, MICU1 or MICU2. We observe profound changes in the MCU interconnectivity, whereby downregulation of EMRE reduces the number of MCU interactors of over 10-fold, while silencing of MCUB leads to a wider functional network linking MCU to mitochondrial stress response pathways and cell death. Altogether our study provides a comprehensive map of MCUC protein-protein interactions and a rich, high-confidence resource that can be explored to gain insights into the players and mechanisms involved in calcium signal transduction cascades and their relevance in human diseases.
