## Supplemental Table 5 for "Systematic mapping of MCU-mediated mitochondrial calcium signaling networks"

### Sheet: Description
Table S5: Pathway Enrichment Analysiis of MCU interactors upon silencing of MICU1, MICU2, EMRE, and MCUB
gProfiler based gene ontology pathway enrichment analysis
Column Description:
NOTE: significant GO-terms selected based on gProfiler's "driver term" algorithm
Table S5-1 - Significant Driver Terms in at least one condition p-value summary and interactors attributed to each term
source	Gene Onthology Biological Process
term_name	GO Term Name
term_id	GO Term ID
pLKO	-log10(adjusted p-value) of the given GO term in the MCU-TAP pLKO significant interactors group (Classes A + B + C + D)
shMICU1	-log10(adjusted p-value) of the given GO term in the MCU-TAP shMICU1 significant interactors group
shMICU2	-log10(adjusted p-value) of the given GO term in the MCU-TAP shMICU2 significant interactors group
shEMRE	-log10(adjusted p-value) of the given GO term in the MCU-TAP shEMRE significant interactors group
shMCUB	-log10(adjusted p-value) of the given GO term in the MCU-TAP shMCUB significant interactors group
pLKO	Interactors Attributed to each GO:BP Term in the MCU-TAP pLKO significant interactors group (Classes A + B + C + D)
shMICU1	Interactors Attributed to each GO:BP Term in the MCU-TAP shMICU1 significant interactors group
shMICU2	Interactors Attributed to each GO:BP Term in the MCU-TAP shMICU2 significant interactors group
shEMRE	Interactors Attributed to each GO:BP Term in the MCU-TAP shEMRE significant interactors group
shMCUB	Interactors Attributed to each GO:BP Term in the MCU-TAP shMCUB significant interactors group
Table S5-2 - All significant GO terms with p-value and significant Driver Terms
source	Gene Onthology Biological Process
term_name	GO Term Name
term_id	GO Term ID
pLKO	-log10(adjusted p-value) of the given GO term in the MCU-TAP pLKO significant interactors group (Classes A + B + C + D)
shMICU1	-log10(adjusted p-value) of the given GO term in the MCU-TAP shMICU1 significant interactors group
shMICU2	-log10(adjusted p-value) of the given GO term in the MCU-TAP shMICU2 significant interactors group
shEMRE	-log10(adjusted p-value) of the given GO term in the MCU-TAP shEMRE significant interactors group
shMCUB	-log10(adjusted p-value) of the given GO term in the MCU-TAP shMCUB significant interactors group
pLKO_driver_terms	Driver terms significant in the MCU-TAP pLKO significant interactors group
shMICU1_driver_terms	Driver terms significant in the MCU-TAP shMICU1 significant interactors group
shMICU2_driver_terms	Driver terms significant in the MCU-TAP shMICU2 significant interactors group
shEMRE_driver_terms	Driver terms significant in the MCU-TAP shEMRE significant interactors group
shMCUB_driver_terms	Driver terms significant in the MCU-TAP shMCUB significant interactors group

### Sheet: TableS5-1
	GO Pathway Enrichment Analysis - gProfiler - Significant Driver Terms
			-log10(p-value)						Interactors Attributed to each GO:BP Term
source	term_name	term_id	pLKO	shMICU1	shMICU2	shEMRE	shMCUB		pLKO	shMICU1	shMICU2	shEMRE	shMCUB
GO:BP	mitochondrion organization	GO:0007005	30.7247	6.42518	16.0864	5.77247	10.8438		AFG3L2,BNIP3L,COX18,DNAJC19,FIS1,GHITM,HIGD1A,HSPA1A,MCU,MICOS10,MTCH1,NDUFA3,NDUFB10,NDUFS8,OMA1,PARK7,PARL,PET100,PGAM5,POLG2,PRELID1,RALA,SMIM20,STOML2,TAZ,TFAM,TIMM21,TIMM23,TMEM186,TMEM223,TMEM70,TOMM20,TOMM22,TRAK1,YME1L1	AFG3L2,ATAD3A,ATP23,FIS1,HSPA1A,MCU,MTCH1,NDUFS8,PET100,POLG2,RALA,TMEM223,TRAK1,WASF1	AFG3L2,ATAD3A,BAX,COX18,COX20,DNAJC19,FIS1,HSD17B10,MAIP1,MCU,MFF,MTX3,NDUFB5,PGAM5,PHB2,PPIF,PRELID1,RALA,SLC25A6,SOD2,SURF1,TMEM70,TRAK1	COX20,MCU,PHB2,TMEM126A,TRAK1,MAIP1,NDUFB5,PGAM5,PHB	AFG3L2,AGTPBP1,ATAD3A,ATAD3B,AURKA,ENDOG,GOLPH3,GPX1,LIG3,LONP1,MCU,MTCH1,MTERF4,NIPSNAP2,NUBPL,PARP1,POLG,SUPV3L1,TACO1,TFAM,TRAK1,WASF1,BECN1,OPA1,POLDIP2
GO:BP	calcium import into the mitochondrion	GO:0036444	10.9131	6.65239	11.467	9.1301	7.03971		AFG3L2,MCU,MCUB,MICU1,MICU2,MICU3,SMDT1	AFG3L2,MCU,MCUB,MICU1,SMDT1	AFG3L2,MAIP1,MCU,MCUB,MICU1,MICU2,SMDT1	MCU,MCUB,SMDT1,MAIP1,MICU2	AFG3L2,MCU,MICU1,MICU2,MICU3,SMDT1
GO:BP	mitochondrial calcium ion homeostasis	GO:0051560	10.2604	6.91408	10.8838	7.30705	4.78679		AFG3L2,FIS1,MCU,MCUB,MICU1,MICU2,MICU3,SMDT1	AFG3L2,FIS1,MCU,MCUB,MICU1,SMDT1	AFG3L2,FIS1,MAIP1,MCU,MCUB,MICU1,MICU2,SMDT1	MCU,MCUB,SMDT1,MAIP1,MICU2	AFG3L2,MCU,MICU1,MICU2,MICU3,SMDT1
GO:BP	purine nucleotide metabolic process	GO:0006163	3.47569	1.96803	1.50329				ACACB,ATP5MJ,FIS1,HSPA1A,MT-CO2,NDUFA3,NDUFB10,NDUFS8,NME4,SLC25A25,STOML2,TAZ	ATP5MJ,DCXR,FIS1,GPAM,HSPA1A,NDUFS8,NME4,RPP14,SLC25A25	ACACB,ACOT7,DCXR,FIS1,MT-CO2,NDUFB5,NME4,SLC25A25,SUCLG1
GO:BP	purine-containing compound metabolic process	GO:0072521	3.18752	1.75117	2.15109				ACACB,ATP5MJ,FIS1,HSPA1A,MT-CO2,NDUFA3,NDUFB10,NDUFS8,NME4,SLC25A25,STOML2,TAZ	ATP5MJ,DCXR,FIS1,GPAM,HSPA1A,NDUFS8,NME4,RPP14,SLC25A25	ACACB,ACOT7,DCXR,FIS1,MT-CO2,NDUFB5,NME4,SHMT2,SLC25A25,SUCLG1
GO:BP	nucleobase-containing small molecule metabolic process	GO:0055086	3.13385		1.41789				ACACB,ATP5MJ,FIS1,HSPA1A,MT-CO2,NDUFA3,NDUFB10,NDUFS8,NME4,PARK7,SLC25A25,STOML2,TAZ		ACACB,ACOT7,DCXR,FIS1,MT-CO2,NDUFB5,NME4,SHMT2,SLC25A25,SUCLG1
GO:BP	small molecule metabolic process	GO:0044281	2.79022				6.34499		ACACB,ALDH2,ATP5MJ,ECHS1,FIS1,GK2,HSPA1A,MGST3,MT-CO2,NDUFA3,NDUFB10,NDUFS8,NME4,OMA1,OSBPL1A,PARK7,PCK2,SFXN3,SLC25A25,STOML2,TAZ,WARS2				ACAD11,ACCS,ACOT9,AHCYL1,CARS2,CRAT,CRY1,DIP2A,EHHADH,FARS2,GPX1,GSTP1,IDH2,LIPT2,MCAT,MCCC1,NME6,OSBPL1A,PARG,PARP1,PARS2,PC,PDSS2,PHYH,PNPLA8,PYCR1,PYCR2,RPP14,SLC25A25,SPHK2,STK11,UNG,VARS2,WARS2,COASY,DARS2,OPA1
GO:BP	mitochondrial gene expression	GO:0140053	5.931		4.01237		22.0244		FOXO3,MRPL12,MTG2,MTIF3,MTRF1,PUS1,TFAM,TRMT5,TUFM,WARS2		HSD17B10,MRPL12,MRPS11,MRPS21,PUS1,SHMT2,TRMT61B,TUFM		AURKAIP1,CDK5RAP1,CHCHD1,ELAC2,FOXO3,GFM2,MALSU1,METTL8,MTERF4,MTG1,MTG2,MTIF2,MTO1,NOA1,PUS1,SUPV3L1,TACO1,TEFM,TFAM,TFB1M,TFB2M,WARS2,DARS2,MRPL14
GO:BP	mitochondrial RNA metabolic process	GO:0000959	4.14677		1.43668		13.9706		FOXO3,MRPL12,PUS1,TFAM,TRMT5,WARS2		HSD17B10,MRPL12,PUS1,TRMT61B		CDK5RAP1,ELAC2,FOXO3,MTERF4,MTO1,PUS1,SUPV3L1,TEFM,TFAM,TFB1M,TFB2M,WARS2,DARS2
GO:BP	purine ribonucleoside triphosphate metabolic process	GO:0009205	7.23653	1.86809					ATP5MJ,FIS1,HSPA1A,MT-CO2,NDUFA3,NDUFB10,NDUFS8,NME4,SLC25A25,STOML2,TAZ	ATP5MJ,FIS1,HSPA1A,NDUFS8,NME4,SLC25A25
GO:BP	establishment of protein localization to mitochondrion	GO:0072655	8.62724		3.61222				BNIP3L,COX18,DNAJC19,FIS1,MTCH1,PARL,RALA,TIMM21,TIMM23,TOMM20,TOMM22		BAX,COX18,DNAJC19,FIS1,MAIP1,MFF,RALA
GO:BP	cellular respiration	GO:0045333	7.89225		6.25053				COX6C,COX7C,GHITM,MT-CO2,NDUFA3,NDUFB10,NDUFS8,PARK7,POLG2,PRELID1,SLC25A25,STOML2,TAZ		CYCS,FH,MT-CO2,NDUFB5,PPIF,PRELID1,SHMT2,SLC25A25,SOD2,SUCLG1,SURF1
GO:BP	mitochondrial transport	GO:0006839	7.63073		4.56571				BNIP3L,COX18,DNAJC19,FIS1,HSPA1A,MTCH1,PARL,SFXN3,TIMM21,TIMM23,TOMM20,TOMM22		BAX,COX18,DNAJC19,FIS1,MAIP1,MFF,PPIF,SFXN3,SLC25A6
GO:BP	homeostatic process	GO:0042592	1.71825		1.57068				ACACB,AFG3L2,FIS1,FOXO3,GJA1,HSPA1A,MCU,MCUB,MICU1,MICU2,MICU3,OCIAD1,OCIAD2,OMA1,PARK7,PCK2,PGAM5,SMDT1,STOML2		ABL1,ACACB,AFG3L2,BAX,FH,FIS1,MAIP1,MCU,MCUB,MICU1,MICU2,OCIAD1,OCIAD2,PCK2,PGAM5,SMDT1,SOD2
GO:BP	organic substance transport	GO:0071702	1.35197		3.4091				AFG3L2,BNIP3L,COX18,DNAJC19,FIS1,GJA1,MCU,MCUB,MICU1,MICU2,MICU3,MTCH1,NME4,OSBPL1A,PARK7,PARL,PCK2,PRELID1,SFXN3,SLC25A25,SMDT1,TIMM21,TIMM23,TOMM20,TOMM22,TRAK1		ABL1,AFG3L2,ARF5,BAX,COX18,DNAJC19,FIS1,MAIP1,MCU,MCUB,MFF,MICU1,MICU2,MTX3,MYH9,NME4,PCK2,PHB2,PRELID1,RAB10,RAB35,RAB5C,SFXN3,SLC25A25,SLC25A6,SMDT1,TRAK1
GO:BP	protein complex oligomerization	GO:0051259			2.55965						ACACB,HSD17B10,MCU,MICU1,SHMT2,SOD2,TMEM70,TRMT61B
GO:BP	carboxylic acid metabolic process	GO:0019752				1.40198	4.22351					DBT,DCXR,DLAT,ECHS1,PDHB,PDHX,BCKDK	ACAD11,ACCS,CARS2,CRAT,EHHADH,FARS2,GPX1,GSTP1,IDH2,LIPT2,MCAT,MCCC1,OSBPL1A,PARS2,PC,PHYH,PNPLA8,PYCR1,PYCR2,RPP14,VARS2,WARS2,DARS2
GO:BP	tRNA threonylcarbamoyladenosine metabolic process	GO:0070525			3.21237		2.01812				HSD17B10,OSGEPL1,PUS1,TRMT61B		CDK5RAP1,MTO1,OSGEPL1,PUS1
GO:BP	activation of protein kinase C activity	GO:1990051				1.81888						PHB2,PHB
GO:BP	mitochondrial protein processing	GO:0034982	3.59659						AFG3L2,OMA1,STOML2,YME1L1
GO:BP	ncRNA metabolic process	GO:0034660					10.2642						CARS2,CDK5RAP1,DDX3X,DUS2,ELAC2,FARS2,FOXO3,METTL15,METTL8,MRM2,MRM3,MTERF4,MTO1,NSUN2,NSUN4,OSGEPL1,PARS2,PUS1,PUSL1,TFB1M,TFB2M,TRMT11,VARS2,WARS2,YBEY,DARS2
GO:BP	cellular response to stress	GO:0033554					4.12869						APTX,CLPB,CRY1,DDX3X,ENDOG,EXD2,FOXO3,GPX1,GSTP1,IRF3,LIG3,LONP1,MICU1,MPG,NBR1,PARG,PARP1,PNKP,PNPLA8,POLG,PRKCD,PYCR1,PYCR2,RECQL4,RNF5,STK11,TRAF6,TXNDC12,UNG,ZFYVE1,BECN1,OPA1,POLDIP2,SLC30A9
GO:BP	ribosome biogenesis	GO:0042254					3.74059						DDX28,DDX3X,MALSU1,METTL15,METTL17,MRM2,MRM3,MTERF4,MTG2,NSUN4,TFB1M,TFB2M,YBEY
GO:BP	cell death	GO:0008219					3.21062						AHCYL1,ATAD3A,AURKA,CASP8,DDX3X,DNMT1,DPYSL4,DUS2,ENDOG,FOXO3,GOLPH3,GPX1,GSTP1,IRF3,KIF1B,MTCH1,NME6,NOA1,NRP1,PARP1,PNPLA8,PRKCD,PYCR1,RAF1,SHC1,SPHK2,STK11,SUPV3L1,TRAF6,TXNDC12,UNG,WWOX,BECN1,OPA1
GO:BP	base-excision repair	GO:0006284					3.11123						LIG3,MPG,PARG,PNKP,POLG,UNG
GO:BP	mitochondrion transport along microtubule	GO:0047497					1.37947						AGTPBP1,TRAK1,WASF1,OPA1
GO:BP	acetyl-CoA biosynthetic process from pyruvate	GO:0006086				3.64853						DLAT,PDHB,PDHX
GO:BP	branched-chain amino acid catabolic process	GO:0009083				2.68155						DBT,ECHS1,BCKDK
GO:BP	establishment of localization in cell	GO:0051649			1.71914						ABL1,ARF5,ATAD1,BAX,CFL1,COX18,DNAJC19,FIS1,MAIP1,MFF,MYH9,PHB2,PNKD,PPIF,RAB10,RAB35,RAB5C,RALA,SFXN3,SLC25A6,TRAK1

### Sheet: TableS5-2
source	term_name	term_id	pLKO	shMICU1	shMICU2	shEMRE	shMCUB	pLKO_driver_terms	shMICU1_driver_terms	shMICU2_driver_terms	shEMRE_driver_terms	shMCUB_driver_terms
GO:BP	mitochondrion organization	GO:0007005	30.7247	6.42518	16.0864	5.77247	10.8438	Driver Term	Driver Term	Driver Term	Driver Term	Driver Term
GO:BP	calcium import into the mitochondrion	GO:0036444	10.9131	6.65239	11.467	9.1301	7.03971	Driver Term	Driver Term	Driver Term	Driver Term	Driver Term
GO:BP	mitochondrial calcium ion homeostasis	GO:0051560	10.2604	6.91408	10.8838	7.30705	4.78679	Driver Term	Driver Term	Driver Term	Driver Term	Driver Term
GO:BP	mitochondrial calcium ion transmembrane transport	GO:0006851	9.31684	5.62369	9.86953	8.09759	5.75039
GO:BP	intracellular calcium ion homeostasis	GO:0006874	2.41846	1.39749	4.14221	1.80228	0
GO:BP	mitochondrial gene expression	GO:0140053	5.931	0.708394	4.01237	0	22.0244	Driver Term		Driver Term		Driver Term
GO:BP	mitochondrial RNA metabolic process	GO:0000959	4.14677	0.0907749	1.43668	0	13.9706	Driver Term
GO:BP	organelle organization	GO:0006996	8.50499	0.093287	3.5358	0	1.87312
GO:BP	purine ribonucleotide metabolic process	GO:0009150	4.61354	1.80392	1.39907	0.154533	0.650851
GO:BP	positive regulation of mitochondrial calcium ion concentration	GO:0051561	3.92991	2.15798	4.27381	1.08008	1.1691
GO:BP	calcium ion homeostasis	GO:0055074	2.14694	1.18487	3.83149	1.64179	0
GO:BP	purine nucleotide metabolic process	GO:0006163	3.47569	1.96803	1.50329	0.887509	1.08592		Driver Term
GO:BP	purine-containing compound metabolic process	GO:0072521	3.18752	1.75117	2.15109	0.76063	0.829513			Driver Term
GO:BP	mitochondrial translation	GO:0032543	1.67171	0	0.934284	0	9.58943
GO:BP	mitochondrial membrane organization	GO:0007006	8.86685	0	3.76028	0	0
GO:BP	establishment of protein localization to mitochondrion	GO:0072655	8.62724	0	3.61222	0	0			Driver Term
GO:BP	protein localization to mitochondrion	GO:0070585	8.39982	0	3.47165	0	0
GO:BP	cellular respiration	GO:0045333	7.89225	0	6.25053	0	0	Driver Term		Driver Term
GO:BP	regulation of mitochondrion organization	GO:0010821	7.6846	0	5.65545	0	0.147861
GO:BP	mitochondrial transport	GO:0006839	7.63073	0	4.56571	0	0			Driver Term
GO:BP	purine ribonucleoside triphosphate metabolic process	GO:0009205	7.23653	1.86809	0.481895	0	0	Driver Term
GO:BP	purine nucleoside triphosphate metabolic process	GO:0009144	7.09682	1.79418	0.422054	0	0
GO:BP	ribonucleoside triphosphate metabolic process	GO:0009199	7.04217	1.76526	0.398656	0	0
GO:BP	nucleoside triphosphate metabolic process	GO:0009141	6.60346	1.53317	0.21111	0	0
GO:BP	small molecule metabolic process	GO:0044281	2.79022	0.608322	0.968131	0.377058	6.34499					Driver Term
GO:BP	organonitrogen compound biosynthetic process	GO:1901566	1.30743	0	0	0	6.24068
GO:BP	energy derivation by oxidation of organic compounds	GO:0015980	6.16389	0	4.79437	0	0
GO:BP	generation of precursor metabolites and energy	GO:0006091	5.65023	0	4.51432	0.977013	0
GO:BP	aerobic respiration	GO:0009060	5.20406	0	3.43633	0	0
GO:BP	positive regulation of mitochondrion organization	GO:0010822	1.74091	0	5.13725	0	0
GO:BP	positive regulation of mitochondrial fission	GO:0090141	2.68371	1.2601	5.01193	0.50083	0
GO:BP	ribonucleotide metabolic process	GO:0009259	4.36012	1.63722	1.23601	0.0680971	0.465574
GO:BP	ribose phosphate metabolic process	GO:0019693	4.2508	1.56532	1.16575	0.0307415	0.386105
GO:BP	carboxylic acid metabolic process	GO:0019752	0	0	0	1.40198	4.22351				Driver Term
GO:BP	regulation of mitochondrial fission	GO:0090140	2.03406	0.783055	4.17636	0.186905	0
GO:BP	apoptotic mitochondrial changes	GO:0008637	2.24113	0	4.08222	0	0
GO:BP	oxoacid metabolic process	GO:0043436	0	0	0	1.33796	4.04279
GO:BP	organic acid metabolic process	GO:0006082	0	0	0	1.32078	3.99442
GO:BP	mitochondrial fusion	GO:0008053	3.84495	0	2.43561	0	0
GO:BP	nucleotide metabolic process	GO:0009117	3.82008	1.55524	1.10138	0.64553	1.23244
GO:BP	nucleoside phosphate metabolic process	GO:0006753	3.71643	1.48413	1.0323	0.603641	1.14055
GO:BP	calcium ion transmembrane transport	GO:0070588	1.05824	1.03658	3.61458	1.52936	0.201311
GO:BP	mitochondrial fission	GO:0000266	1.52332	0.405295	3.52277	0	0
GO:BP	organic substance transport	GO:0071702	1.35197	0	3.4091	0	0	Driver Term
GO:BP	tRNA threonylcarbamoyladenosine metabolic process	GO:0070525	0	0	3.21237	0	2.01812			Driver Term
GO:BP	nucleobase-containing small molecule metabolic process	GO:0055086	3.13385	1.08448	1.41789	0.366941	0.629515			Driver Term
GO:BP	mitochondrial tRNA processing	GO:0090646	0	0	1.94004	0	2.8968
GO:BP	mitochondrial RNA modification	GO:1900864	0.00929795	0	2.35517	0	1.45823
GO:BP	mitochondrial tRNA modification	GO:0070900	0.00929795	0	2.35517	0	1.45823
GO:BP	transmembrane transport	GO:0055085	1.5609	0	1.97802	0	0
GO:BP	homeostatic process	GO:0042592	1.71825	0	1.57068	0	0	Driver Term
GO:BP	mitochondrial respiratory chain complex assembly	GO:0033108	11.2391	0	0.27597	0.66921	0
GO:BP	ncRNA metabolic process	GO:0034660	0	0	0	0	10.2642					Driver Term
GO:BP	tRNA metabolic process	GO:0006399	0	0	0	0	9.48202
GO:BP	RNA modification	GO:0009451	0	0	0	0	9.04175
GO:BP	ncRNA processing	GO:0034470	0	0	0	0	7.77003
GO:BP	respiratory electron transport chain	GO:0022904	7.23024	0	0	0	0
GO:BP	electron transport chain	GO:0022900	6.96145	0	0.364114	0	0
GO:BP	amide biosynthetic process	GO:0043604	0	0	0	0	6.68288
GO:BP	ATP metabolic process	GO:0046034	6.60358	1.03252	0	0	0
GO:BP	mitochondrial ATP synthesis coupled electron transport	GO:0042775	6.58436	0	0	0	0
GO:BP	ATP synthesis coupled electron transport	GO:0042773	6.58436	0	0	0	0
GO:BP	oxidative phosphorylation	GO:0006119	6.42445	0	0.728852	0	0
GO:BP	protein targeting to mitochondrion	GO:0006626	6.39228	0	0	0	0
GO:BP	RNA methylation	GO:0001510	0	0	0	0	6.29721
GO:BP	cellular metabolic process	GO:0044237	0	0	0	0	6.19154
GO:BP	amide metabolic process	GO:0043603	0	0	0	0	6.17863
GO:BP	mitochondrial transcription	GO:0006390	1.10207	0	0	0	5.75039
GO:BP	tRNA processing	GO:0008033	0	0	0	0	5.70032
GO:BP	translation	GO:0006412	0	0	0	0	5.46407
GO:BP	peptide biosynthetic process	GO:0043043	0	0	0	0	5.16043
GO:BP	tRNA modification	GO:0006400	0	0	0.395374	0	4.81513
GO:BP	peptide metabolic process	GO:0006518	0	0	0	0	4.68203
GO:BP	rRNA methylation	GO:0031167	0	0	0	0	4.67513
GO:BP	regulation of mitochondrial translation	GO:0070129	0	0	0	0	4.67513
GO:BP	purine ribonucleoside triphosphate biosynthetic process	GO:0009206	4.58041	0	0	0	0
GO:BP	purine nucleoside triphosphate biosynthetic process	GO:0009145	4.55122	0	0	0	0
GO:BP	ribonucleoside triphosphate biosynthetic process	GO:0009201	4.40917	0	0	0	0
GO:BP	release of cytochrome c from mitochondria	GO:0001836	0.938923	0	4.37148	0	0
GO:BP	mitochondrial genome maintenance	GO:0000002	0	0	0	0	4.27278
GO:BP	regulation of mitochondrial gene expression	GO:0062125	0	0	0	0	4.18164
GO:BP	cellular response to stress	GO:0033554	0	0	0	0	4.12869					Driver Term
GO:BP	nucleoside triphosphate biosynthetic process	GO:0009142	4.11744	0	0	0	0
GO:BP	mitochondrial cytochrome c oxidase assembly	GO:0033617	4.0977	0	0.881521	0	0
GO:BP	aerobic electron transport chain	GO:0019646	3.97312	0	0	0	0
GO:BP	ribosome biogenesis	GO:0042254	0	0	0	0	3.74059					Driver Term
GO:BP	rRNA modification	GO:0000154	0	0	0	0	3.69596
GO:BP	respiratory chain complex IV assembly	GO:0008535	3.69192	0	0.648771	0	0
GO:BP	mitochondrial respiratory chain complex I assembly	GO:0032981	3.67067	0	0	0	0
GO:BP	NADH dehydrogenase complex assembly	GO:0010257	3.67067	0	0	0	0
GO:BP	acetyl-CoA biosynthetic process from pyruvate	GO:0006086	0	0	0	3.64853	0				Driver Term
GO:BP	mitochondrial RNA processing	GO:0000963	0	0	1.23358	0	3.62431
GO:BP	establishment of localization	GO:0051234	1.12927	0	3.62284	0	0
GO:BP	mitochondrial protein processing	GO:0034982	3.59659	0	0	0	0	Driver Term
GO:BP	purine ribonucleotide biosynthetic process	GO:0009152	3.58652	0	0	1.02361	0
GO:BP	ATP biosynthetic process	GO:0006754	3.54696	0	0	0	0
GO:BP	transport	GO:0006810	1.01883	0	3.43123	0	0
GO:BP	mitochondrial DNA metabolic process	GO:0032042	0	0	0	0	3.3987
GO:BP	ribonucleotide biosynthetic process	GO:0009260	3.35814	0	0	0.919167	0
GO:BP	tRNA aminoacylation for protein translation	GO:0006418	0	0	0	0	3.29092
GO:BP	inorganic cation transmembrane transport	GO:0098662	0	0	3.28096	0.724304	0
GO:BP	ribose phosphate biosynthetic process	GO:0046390	3.24955	0	0	0.869381	0
GO:BP	cell death	GO:0008219	0	0	0	0	3.21062					Driver Term
GO:BP	inner mitochondrial membrane organization	GO:0007007	3.11533	0	0.315747	0	0
GO:BP	cytochrome complex assembly	GO:0017004	3.11533	0	0.315747	0	0
GO:BP	base-excision repair	GO:0006284	0	0	0	0	3.11123					Driver Term
GO:BP	monoatomic cation transmembrane transport	GO:0098655	0	0	3.08882	0.636641	0
GO:BP	tRNA aminoacylation	GO:0043039	0	0	0	0	3.05419
GO:BP	amino acid activation	GO:0043038	0	0	0	0	2.99848
GO:BP	cristae formation	GO:0042407	2.97135	0	0	0	0
GO:BP	acetyl-CoA biosynthetic process	GO:0006085	0	0	0	2.95627	0
GO:BP	monoatomic ion transmembrane transport	GO:0034220	0.0695007	0	2.90616	0.208771	0
GO:BP	mitochondrial transmembrane transport	GO:1990542	2.90281	0	0	0	0
GO:BP	purine nucleotide biosynthetic process	GO:0006164	2.86126	0	0	0.690654	0
GO:BP	methylation	GO:0032259	0	0	0	0	2.83143
GO:BP	protein import into mitochondrial matrix	GO:0030150	2.77425	0	0	0	0
GO:BP	localization	GO:0051179	0.773177	0	2.77366	0	0
GO:BP	transcription initiation at mitochondrial promoter	GO:0006391	0	0	0	0	2.77025
GO:BP	macromolecule methylation	GO:0043414	0	0	0	0	2.75725
GO:BP	purine-containing compound biosynthetic process	GO:0072522	2.74145	0	0.358932	0.635269	0
GO:BP	inorganic ion transmembrane transport	GO:0098660	0	0	2.72263	0.468786	0
GO:BP	branched-chain amino acid catabolic process	GO:0009083	0	0	0	2.68155	0				Driver Term
GO:BP	cellular biosynthetic process	GO:0044249	0	0	0	0	2.65056
GO:BP	calcium ion transport	GO:0006816	0.320161	0.370898	2.63818	1.01869	0.0436853
GO:BP	base-excision repair, gap-filling	GO:0006287	0	0	0	0	2.59528
GO:BP	regulation of cell death	GO:0010941	0	0	0	0	2.59271
GO:BP	protein complex oligomerization	GO:0051259	0.0992057	0	2.55965	0	0			Driver Term
GO:BP	biosynthetic process	GO:0009058	0	0	0	0	2.53464
GO:BP	cellular response to chemical stress	GO:0062197	0	0.152636	0	0	2.50945
GO:BP	carbohydrate derivative metabolic process	GO:1901135	2.50354	1.26435	0.0521647	0.144145	0
GO:BP	negative regulation of mitochondrion organization	GO:0010823	2.49222	0	0	0	0
GO:BP	primary metabolic process	GO:0044238	0	0	0	0	2.48032
GO:BP	intracellular chemical homeostasis	GO:0055082	0.253372	0	2.44209	0.0761755	0.0229596
GO:BP	nucleotide biosynthetic process	GO:0009165	2.43029	0	0	0.49087	0
GO:BP	nucleoside phosphate biosynthetic process	GO:1901293	2.39491	0	0	0.474399	0
GO:BP	organic substance biosynthetic process	GO:1901576	0	0	0	0	2.36821
GO:BP	branched-chain amino acid metabolic process	GO:0009081	0	0	0	2.35539	0
GO:BP	apoptotic process	GO:0006915	0	0	0	0	2.32195
GO:BP	protein homooligomerization	GO:0051260	0	0	2.27175	0	0
GO:BP	mitochondrial fragmentation involved in apoptotic process	GO:0043653	0	0	2.20127	0	0
GO:BP	organophosphate metabolic process	GO:0019637	2.1747	0.147636	0.303388	0.303721	0.488496
GO:BP	acetyl-CoA metabolic process	GO:0006084	0	0	0	2.13525	0
GO:BP	metabolic process	GO:0008152	0	0	0	0	2.07265
GO:BP	programmed cell death	GO:0012501	0	0	0	0	2.06835
GO:BP	regulation of apoptotic process	GO:0042981	0	0	0	0	2.05048
GO:BP	intracellular monoatomic cation homeostasis	GO:0030003	0.588108	0	2.03035	0.696264	0
GO:BP	protein transmembrane transport	GO:0071806	2.01535	0	0	0	0
GO:BP	monoatomic cation transport	GO:0006812	0	0	1.99812	0.133204	0
GO:BP	intracellular monoatomic ion homeostasis	GO:0006873	0.531598	0	1.96433	0.660996	0
GO:BP	cellular nitrogen compound metabolic process	GO:0034641	0	0	0	0	1.92827
GO:BP	inorganic ion homeostasis	GO:0098771	0.47626	0	1.89961	0.626374	0
GO:BP	regulation of programmed cell death	GO:0043067	0	0	0	0	1.8866
GO:BP	protein insertion into membrane	GO:0051205	1.85826	0	0	0	0
GO:BP	cellular homeostasis	GO:0019725	0	0	1.8343	0	0
GO:BP	mitochondrion morphogenesis	GO:0070584	0	1.2601	1.16763	0	1.83375
GO:BP	activation of protein kinase C activity	GO:1990051	0	0	0.771242	1.81888	0				Driver Term
GO:BP	monoatomic ion transport	GO:0006811	0	0	1.77233	0	0
GO:BP	protein insertion into mitochondrial membrane	GO:0051204	1.75906	0	0.489594	0	0
GO:BP	establishment of localization in cell	GO:0051649	0	0	1.71914	0	0			Driver Term
GO:BP	cellular response to oxidative stress	GO:0034599	0	0	0	0	1.68554
GO:BP	acyl-CoA biosynthetic process	GO:0071616	0	0	0	1.6661	0
GO:BP	thioester biosynthetic process	GO:0035384	0	0	0	1.6661	0
GO:BP	proton motive force-driven ATP synthesis	GO:0015986	1.65723	0	0	0	0
GO:BP	protein transmembrane import into intracellular organelle	GO:0044743	1.61361	0	0	0	0
GO:BP	regulation of release of cytochrome c from mitochondria	GO:0090199	0	0	1.57893	0	0
GO:BP	establishment of protein localization to mitochondrial membrane	GO:0090151	1.56785	0	0.348606	0	0
GO:BP	organelle disassembly	GO:1903008	1.52693	0	0	0	0
GO:BP	monoatomic cation homeostasis	GO:0055080	0.145235	0	1.51108	0.417379	0
GO:BP	response to oxidative stress	GO:0006979	0	0	0	0	1.50242
GO:BP	monoatomic ion homeostasis	GO:0050801	0.0870092	0	1.44247	0.380257	0
GO:BP	negative regulation of cell death	GO:0060548	0	0	0	0	1.43499
GO:BP	amino acid metabolic process	GO:0006520	0	0	0	0	1.41337
GO:BP	ribonucleoside bisphosphate biosynthetic process	GO:0034030	0	0	0	1.38973	0
GO:BP	purine nucleoside bisphosphate biosynthetic process	GO:0034033	0	0	0	1.38973	0
GO:BP	nucleoside bisphosphate biosynthetic process	GO:0033866	0	0	0	1.38973	0
GO:BP	mitochondrion transport along microtubule	GO:0047497	0	0	0	0	1.37947					Driver Term
GO:BP	establishment of mitochondrion localization, microtubule-mediated	GO:0034643	0	0	0	0	1.37947
GO:BP	establishment of protein localization	GO:0045184	0	0	1.37249	0	0
GO:BP	regulation of apoptotic signaling pathway	GO:2001233	0	0	0	0	1.36376
GO:BP	outer mitochondrial membrane organization	GO:0007008	1.35223	0	0	0	0
GO:BP	protein insertion into mitochondrial outer membrane	GO:0045040	1.35223	0	0	0	0
GO:BP	organonitrogen compound metabolic process	GO:1901564	0	0	0	0	1.35122
								10	4	12	7	11
