## Supplemental Table 2 for "Systematic mapping of MCU-mediated mitochondrial calcium signaling networks"

### Sheet: Description
Table S2: Protein expression level of MCUC interactors in human tissues
Interactome protein expression across human tissues based on GTEx data
Column Description:
Entrez Gene ID	ENTREZ Gene ID
Uniprot Accession	Uniprot Accession ID
Uniprot Entry Name	Uniprot Entry Name
GeneName	Gene Name
Columns E to Y	Average relative expression of log2-based LFQ intensity in listed tissue (adapted from Jiang et al., 2020)

### Sheet: TableS2
Entrez Gene ID	Uniprot Accession	Uniprot Entry Name	GeneName	Adrenal Gland	Arteries	Brain - Cerebellum	Brain - Cortex	Breast	Colon	Esophagus	Heart	Liver	Lung	Ovary	Pancreas	Prostate	Skeletal Muscle	Small Intestine	Spleen	Stomach	Testis	Thyroid	Uterus	Vagina
32	O00763	ACACB_HUMAN	ACACB	8.20448	7.25814	6.11778	5.344	9.06023	7.39494	7.29785	9.15168	11.0202	6.88777	5.20547	7.2431	4.74525	10.2918	5.85789	5.88357	7.12685	5.70157	6.10957	5.39336	6.87142
11332	O00154	BACH_HUMAN	ACOT7	8.87219	9.25165	12.2799	13.4204	7.76125	9.64104	9.54748	8.2563	8.18811	8.78643	8.578	6.94639	8.38915	7.90187	8.66012	8.83389	8.32001	9.55115	7.52046	8.69004	8.98097
60	P60709	ACTB_HUMAN	ACTB	11.1022	12.9227	11.351	10.9857	11.1391	11.9291	12.7453	11.3149	11.2101	11.1422	11.2383	10.0447	12.532	11.7517	11.1535	11.4374	11.3111	10.4015	11.069	11.3789	11.8557
10939	Q9Y4W6	AFG32_HUMAN	AFG3L2	11.497	10	12.1152	12.742	9.81592	10.8773	10.7013	13.5739	11.7339	10.3588	10.4347	10.959	10.1471	12.4788	10.6514	10.1827	11.7103	10.9126	11.1977	10.5343	10.4456
204	P54819	KAD2_HUMAN	AK2	11.8772	9.28135	8.73128	9.99022	10.5346	10.4324	10.4602	12.564	13.3601	10.6195	9.92995	11.0897	10.5264	11.8561	11.1206	10.6024	11.9161	10.2357	11.3383	10.4313	10.6068
217	P05091	ALDH2_HUMAN	ALDH2	12.759	11.2546	11.6211	12.4686	12.006	11.432	11.6046	12.8703	14.5382	11.7143	10.8183	10.4602	10.8408	11.5638	10.9353	9.73823	11.4337	10.6775	10.7191	10.7613	10.6943
84896	Q8NBU5	ATAD1_HUMAN	ATAD1	9.98672	8.49984	9.68409	10.7979	8.14822	9.04801	9.21405	11.8687	9.93968	8.46353	8.30473	8.19014	8.85883	10.4585	8.24129	7.91257	9.63829	9.41823	8.59655	8.60408	8.69553
9556	P56378	ATP68_HUMAN	ATP5MPL	5.53033	6.47379	7.52297	6.42215	5.78491	6.47347	6.29677	7.93046	5.78394	5.41289	5.94083	5.67354	5.51671	8.06219	6.57175	5.20347	6.15142	6.82599	5.50304	4.19368	5.56628
10295	O14874	BCKD_HUMAN	BCKDK	8.69464	7.20423	8.10312	9.55651	6.50298	7.33714	8.09334	9.06862	10.4299	7.22189	7.04209	8.51314	8.30974	8.69138	7.34737	7.44411	8.75289	7.01389	7.40614	7.96638	7.49922
665	O60238	BNI3L_HUMAN	BNIP3L	5.63915	6.3218	6.21072	6.60017	6.54986	5.51597	6.80293	6.02651	6.1812	5.56614	6.86254	4.91559	5.9197	6.55868	5.09667	5.23877	5.29725	6.86462	6.12054	6.28177	6.73864
81570	Q9H078	CLPB_HUMAN	CLPB	10.3476	8.61844	9.98412	10.81	9.10759	8.9824	9.47683	10.4462	10.6061	9.00399	7.75963	9.21051	8.31212	9.95898	8.40969	9.19927	9.61546	9.27638	9.30072	8.82483	9.02843
285521	Q8N8Q8	COX18_HUMAN	COX18	NA	6.17566	7.44962	NA	4.66676	5.3199	6.13268	6.76266	6.3105	4.83532	5.58099	NA	NA	7.48382	NA	7.17021	5.96316	5.91424	4.51096	NA	7.17404
1345	P09669	COX6C_HUMAN	COX6C	8.14475	6.81373	8.33493	9.00955	6.71535	7.35319	7.5335	10.5074	7.79292	6.62627	5.63453	6.59012	5.65553	9.73188	6.2384	6.71565	8.59104	6.25144	6.55121	6.09018	6.55807
1350	P15954	COX7C_HUMAN	COX7C	9.09453	7.0333	9.71858	9.99492	8.07705	8.31729	7.9122	12.0852	9.4348	7.27597	5.87066	8.13302	7.5094	10.7725	7.94393	7.30085	9.70303	6.53323	7.91435	6.66641	7.22186
51596	O60888	CUTA_HUMAN	CUTA	8.62552	9.17195	8.38099	10.0944	8.05786	8.31249	8.37555	8.5342	9.08086	7.05366	8.24474	8.35775	8.27172	9.16434	8.05149	7.87529	7.99507	7.49141	9.52726	8.56387	8.39969
80777	O43169	CYB5B_HUMAN	CYB5B	10.2805	7.61452	7.98657	8.93155	7.55739	8.10955	8.11085	8.86625	8.57868	7.42705	7.688	7.52328	7.97863	9.29617	7.73758	6.91614	8.19648	8.50569	8.13887	8.03084	7.99029
1629	P11182	ODB2_HUMAN	DBT	11.9087	9.5719	10.4683	11.4029	10.0224	10.3979	10.7252	12.9309	12.1244	9.87381	9.86424	10.8093	10.4383	11.3267	9.20708	9.63679	12.2107	9.7455	10.3542	10.2259	10.2791
10202	Q13268	DHRS2_HUMAN	DHRS2	5.09319	6.49411	4.25	8.97963	8.01003	6.395	5.91789	6.15151	8.76068	4.66412	8.53474	6.85921	7.29571	6.77879	6.5063	7.30667	7.06739	5.31448	5.25613	5.65681	7.04628
1738	P09622	DLDH_HUMAN	DLD	12.6608	10.4969	12.3275	12.9096	10.9994	11.3304	11.6791	14.3739	11.9625	10.8101	9.80988	11.1997	10.6015	13.385	10.7798	10.4701	12.3238	10.9965	10.638	10.6189	10.8413
131118	Q96DA6	TIM14_HUMAN	DNAJC19	9.42499	7.51149	8.73315	10.6718	7.46281	7.48274	8.1571	9.64777	8.76242	7.85278	7.88988	7.90064	8.66639	9.74038	7.38959	7.39352	8.60235	6.97007	7.90591	7.76065	7.38085
54920	Q9NX74	DUS2L_HUMAN	DUS2	5.93119	5.48268	6.48644	6.01298	5.57862	5.95521	5.50331	5.88388	5.2944	5.45955	4.72382	5.11241	4.72262	6.50398	4.70387	5.3656	5.74909	5.684	6.58502	6.44572	5.7791
1892	P30084	ECHM_HUMAN	ECHS1	11.445	10.5501	11.1049	12.3005	11.3483	11.2352	11.2468	13.2543	14.7401	10.451	10.4025	10.6445	10.6892	12.9364	11.1664	10.4032	11.8167	11.0638	11.2567	10.9146	10.8934
80303	Q9BUP0	EFHD1_HUMAN	EFHD1	6.32216	10.5191	6.15027	7.58423	8.11313	6.3756	7.46888	8.16452	7.94017	5.90463	7.02233	6.31355	7.67788	8.38963	7.27521	9.33135	6.25547	5.61539	7.43473	8.56751	8.30497
91689	Q9H4I9	EMRE_HUMAN	EMRE	NA	5.76234	NA	NA	NA	4.90321	6.1625	6.56463	4.66814	6.11347	NA	4.1994	NA	7.02909	NA	NA	6.50526	NA	6.40111	NA	NA
51024	Q9Y3D6	FIS1_HUMAN	FIS1	7.5123	6.57157	6.92647	7.78836	6.52625	6.82229	6.92864	8.63879	7.76826	6.53316	5.45875	6.84525	6.90116	7.76256	6.84304	6.25509	7.09012	6.48499	7.02967	6.48487	6.64911
2309	O43524	FOXO3_HUMAN	FOXO3	5.73821	7.06028	5.99059	5.31227	6.55225	7.12486	7.38867	6.47218	5.89393	6.50957	6.02244	6.39284	7.33656	6.93954	5.84445	6.29401	5.80832	5.40399	6.28694	6.0556	6.6358
27069	Q9H3K2	GHITM_HUMAN	GHITM	9.49498	8.28417	8.77658	9.97687	7.23526	8.63881	8.47128	10.275	9.59732	8.58499	8.81128	7.77297	8.26876	9.54646	9.09535	8.26246	9.13503	9.00021	8.44778	8.16596	8.78003
2697	P17302	CXA1_HUMAN	GJA1	10.9516	10.2576	11.3394	11.7935	7.9739	7.27131	10.754	11.0317	8.0536	7.77271	8.07467	6.28903	8.24501	8.24524	6.52542	6.30826	6.21107	10.0281	8.86165	7.05845	9.1788
25994	Q9Y241	HIG1A_HUMAN	HIGD1A	NA	5.34873	NA	5.59057	6.80735	NA	4.84596	6.74817	NA	4.39856	3.92513	NA	4.03841	6.27579	4.56107	NA	5.09147	4.65717	6.6636	4.75222	4.2299
3315	P04792	HSPB1_HUMAN	HSPB1	11.5907	13.6395	10.0635	10.4286	11.7834	12.8517	13.4609	13.3814	11.3314	11.2076	11.3805	11.1958	12.6908	13.9723	9.95967	10.1786	10.7168	9.69446	11.5847	12.5481	13.0949
23095	O60333	KIF1B_HUMAN	KIF1B	8.11203	8.06352	7.22793	6.21944	7.55714	8.10734	8.30109	8.34303	8.27344	7.72374	6.98937	6.68607	8.07517	9.59898	6.53516	7.75029	6.90952	8.17962	7.42116	7.73043	7.89821
90550	Q8NE86	MCU_HUMAN	MCU	8.29301	9.2557	10.2124	10.2184	7.74175	9.39027	9.23993	8.72736	7.84143	9.05583	7.59299	8.06451	7.85775	10.9228	9.56848	8.78152	9.78929	7.48218	8.29397	8.5997	8.3517
55013	Q9NWR8	MCUB_HUMAN	MCUB	5.38032	5.32283	NA	NA	5.5183	6.84578	6.62864	6.10411	NA	5.8452	4.41548	4.65167	NA	6.80883	4.7723	5.70394	4.83801	NA	5.59883	5.66585	5.23522
4259	O14880	MGST3_HUMAN	MGST3	7.90247	8.18113	8.25644	9.48413	7.27735	7.65709	7.91988	9.76321	7.24655	7.18336	7.35303	6.58306	6.79281	8.86032	6.65972	6.39498	6.96597	6.74888	6.93003	7.37904	7.84601
440574	Q5TGZ0	MIC10_HUMAN	MICOS10	7.84312	7.04818	6.98102	8.61455	6.15911	6.28347	6.4664	9.30734	6.69695	6.25912	5.39957	6.53241	5.72402	7.82479	5.67182	6.06042	6.8713	5.48018	6.13485	5.91432	6.6484
10367	Q9BPX6	MICU1_HUMAN	MICU1	9.16341	8.8702	9.92298	10.5412	8.36907	9.08809	8.95555	8.71973	7.72877	8.32592	7.86169	7.98751	7.83356	10.9072	8.74289	8.56473	9.44124	7.64156	8.50617	8.88873	8.41424
221154	Q8IYU8	MICU2_HUMAN	MICU2	5.55059	6.41747	4.37488	6.0458	5.87818	6.49731	5.88952	6.402	5.00449	5.94573	4.59586	5.12879	6.54215	8.04261	7.22984	5.81722	6.54673	5.07202	5.88016	5.7524	5.76803
286097	Q86XE3	MICU3_HUMAN	MICU3	5.07009	6.86103	8.66934	8.53096	6.98627	5.48841	6.46756	6.25221	6.34463	5.28078	NA	5.12633	6.31791	6.42221	5.15389	4.75881	5.29464	NA	4.42717	4.46366	5.1022
6182	P52815	RM12_HUMAN	MRPL12	6.81859	5.24521	5.16116	NA	4.8671	6.12592	5.49177	6.89419	5.8657	6.78289	5.06771	5.60325	4.68134	6.56776	6.63241	5.38017	6.3526	NA	5.96099	4.36537	5.43229
4513	P00403	COX2_HUMAN	MT-CO2	8.5452	7.22876	10.085	10.7542	7.52761	8.00748	8.27804	11.7971	8.63188	7.71158	7.09835	8.0746	7.90896	10.6965	7.34921	7.64105	9.3375	7.26653	8.23452	7.20691	8.18616
23787	Q9NZJ7	MTCH1_HUMAN	MTCH1	9.57522	9.0808	9.91899	11.4712	8.24169	8.63729	9.25087	10.6763	9.02299	9.00726	9.01632	8.3292	8.48068	10.0726	7.74148	7.82238	8.95555	8.42913	9.44573	8.95019	8.79352
26164	Q9H4K7	MTG2_HUMAN	MTG2	6.41912	8.35855	NA	7.61102	6.25638	7.60231	7.31269	6.42675	8.29488	3.997	8.89946	6.43841	6.44816	7.0967	NA	5.96863	5.63504	3.32646	6.12142	6.15809	6.46654
219402	Q9H2K0	IF3M_HUMAN	MTIF3	7.38915	5.62624	5.74395	6.87446	6.59517	6.7561	6.53195	8.86884	5.89666	6.10187	5.43763	6.52031	5.01571	8.03139	6.55332	5.866	7.02702	5.90698	6.91133	5.76414	6.83036
9617	O75570	RF1M_HUMAN	MTRF1	5.3865	5.44322	NA	7.04971	5.47113	5.68741	6.05725	6.08921	6.17665	5.43501	4.76138	6.00425	5.06642	7.64385	5.91403	5.54315	5.45824	5.13647	5.33335	5.16112	4.8089
57509	Q9ULD2	MTUS1_HUMAN	MTUS1	7.72943	7.50073	5.468	7.15121	7.59506	6.68314	6.9532	8.233	8.08122	6.35085	7.43262	8.35998	7.21747	7.91705	6.6244	6.3957	7.48485	6.12748	6.18463	6.51982	7.02318
4696	O95167	NDUA3_HUMAN	NDUFA3	7.12978	5.86998	6.50612	7.81324	6.06755	7.26054	6.81254	9.87873	6.80601	5.99582	5.86488	6.08282	6.17763	9.23689	6.51272	5.56445	7.62259	7.36883	6.35809	6.88691	5.99901
4716	O96000	NDUBA_HUMAN	NDUFB10	9.43362	8.04384	9.71343	12.08	8.2623	9.0223	9.40023	12.3325	10.2504	7.6953	7.76603	8.90109	8.93466	11.8046	9.16581	8.18815	10.2252	7.5885	8.87884	8.19003	8.43708
4728	O00217	NDUS8_HUMAN	NDUFS8	9.44132	7.85898	9.80027	11.3388	8.35988	9.17074	9.13364	12.1995	9.48212	7.17351	7.99699	8.95888	8.48173	11.3705	8.92808	8.03052	10.2041	7.62647	7.97618	7.79198	8.78646
4833	O00746	NDKM_HUMAN	NME4	4.10863	5.88701	4.00122	5.75282	5.79354	7.30505	7.35699	5.69122	4.59857	5.26509	6.40081	6.36527	7.0089	6.61912	NA	4.24976	6.11176	4.12238	5.70025	5.49695	3.69308
51559	Q86UY8	NT5D3_HUMAN	NT5DC3	7.49225	8.72081	7.92629	10.8117	6.76035	8.67093	9.09425	7.63405	7.44998	6.84954	6.40883	6.97023	7.27358	8.63003	6.33147	6.55726	6.65855	7.4062	7.16429	8.70315	7.33921
54940	Q9NX40	OCAD1_HUMAN	OCIAD1	9.80441	7.92255	8.92827	9.7076	8.67369	8.7047	8.62485	10.5655	10.109	7.98795	7.97221	8.52543	7.58022	10.2395	7.78864	8.48361	9.05551	8.65128	8.66285	8.31433	8.75653
132299	Q56VL3	OCAD2_HUMAN	OCIAD2	8.29907	8.21601	6.02871	8.41485	6.76943	8.31506	7.88966	8.15294	11.5027	7.28009	6.21164	8.98116	8.01696	8.25831	8.71149	6.75841	10.6645	8.06538	8.74849	7.36948	6.91007
115209	Q96E52	OMA1_HUMAN	OMA1	7.68336	7.41027	5.35964	6.46753	7.15922	7.45054	7.87134	9.63267	7.64821	7.04887	6.60023	7.49972	7.47757	8.89003	7.40955	6.95487	8.45066	6.47181	7.40359	7.15456	7.2052
114876	Q9BXW6	OSBL1_HUMAN	OSBPL1A	8.26699	8.97004	9.2428	10.8524	8.12024	8.31962	8.82063	8.51562	7.11063	7.72834	8.54195	6.98993	7.55309	9.5483	7.27052	7.96507	7.4337	7.7252	7.93598	8.57289	9.06666
11315	Q99497	PARK7_HUMAN	PARK7	11.9179	11.8289	12.0779	12.5805	11.3808	11.447	11.8701	12.2094	11.8868	10.7975	11.8043	11.7367	11.7064	13.4586	10.4483	10.7738	11.09	11.0199	11.6344	11.3382	11.3243
55486	Q9H300	PARL_HUMAN	PARL	7.25882	6.14375	7.17642	7.3268	5.99342	6.84215	6.3626	8.52914	7.54698	6.42607	6.46578	7.06357	6.17118	7.48284	7.30729	6.43901	6.73284	7.16654	6.30864	6.4588	6.62911
5106	Q16822	PCKGM_HUMAN	PCK2	10.3625	8.54134	9.26786	9.05607	9.78302	9.7097	9.35766	9.26827	14.8134	10.3164	7.68834	11.742	9.02291	8.6621	11.8442	9.95433	10.334	7.20143	9.91953	8.69953	9.31229
5162	P11177	ODPB_HUMAN	PDHB	11.0164	10.2584	11.8995	12.6902	10.6278	10.6313	11.1557	14.0306	10.412	9.97142	9.50058	10.1701	9.92386	13.3604	9.84353	9.7953	11.4503	10.0341	10.1626	10.4006	10.2451
8050	O00330	ODPX_HUMAN	PDHX	9.89437	8.6774	10.7479	11.5931	8.98085	9.4886	9.89275	12.7069	9.89381	8.65006	8.41213	8.88048	9.23943	12.3749	8.65219	8.33425	10.1823	8.96259	8.75259	8.87488	8.93345
192111	Q96HS1	PGAM5_HUMAN	PGAM5	9.28338	7.69547	8.58156	9.70932	8.75496	8.29559	7.98754	8.81509	10.5942	7.65015	7.79576	7.53913	7.81189	9.48892	8.13232	7.76861	7.98514	7.65558	8.02482	8.18193	8.26946
11331	Q99623	PHB2_HUMAN	PHB2	11.6967	9.87351	10.8527	11.9266	10.1375	10.618	10.5788	12.4241	12.0921	10.2097	9.91381	10.3431	9.92981	12.0208	10.0455	10.1854	10.8625	10.2598	10.6238	10.4516	10.5651
55848	Q9HBL7	PLRKT_HUMAN	PLGRKT	8.74226	7.3521	6.32202	7.87387	8.08286	8.48669	8.1613	10.5922	8.46119	7.67651	7.35006	7.09213	6.6403	10.4367	7.63343	7.43645	8.41379	6.73017	8.21699	7.25521	7.414
11232	Q9UHN1	DPOG2_HUMAN	POLG2	6.67266	4.6582	5.94961	6.82472	NA	5.08133	6.30338	7.98552	4.59227	4.54659	NA	6.24021	NA	7.07971	NA	6.97835	6.58585	6.29069	5.69439	5.16931	NA
80324	Q9Y606	PUS1_HUMAN	PUS1	9.3472	8.37378	7.56725	7.52659	8.41724	8.33456	8.27735	8.54638	9.36245	7.98325	8.25804	8.54606	8.54569	8.97018	8.46473	8.03064	8.17958	8.46839	8.30204	8.11616	8.3243
5888	Q06609	RAD51_HUMAN	RAD51	6.78887	7.84958	NA	NA	6.86287	6.26552	7.05274	6.04167	NA	NA	NA	NA	NA	6.99556	NA	NA	NA	NA	NA	NA	6.68483
5898	P11233	RALA_HUMAN	RALA	10.2302	8.64912	11.0439	12.0953	9.97051	9.76814	10.0828	9.55719	9.24904	10.0486	9.56248	8.90436	9.30476	9.47821	8.91316	8.83497	9.42768	8.73593	9.29525	9.21582	9.63705
65055	Q9H902	REEP1_HUMAN	REEP1	5.38956	7.44525	7.61084	9.73419	6.28814	7.88618	8.32115	6.81879	5.31163	5.94213	6.00093	6.27648	8.43978	7.75852	5.34872	5.94368	5.53953	9.16281	5.40609	6.65502	7.04492
6048	Q99942	RNF5_HUMAN	RNF5	6.78618	6.23752	5.85425	6.53276	6.58342	6.7099	6.39977	6.95072	7.36485	6.08017	6.40771	6.66804	5.80059	6.5558	5.52283	6.4258	6.57513	6.00923	6.09689	6.24012	6.28529
81855	Q9BWM7	SFXN3_HUMAN	SFXN3	8.87133	10.0291	11.0197	11.4468	8.84485	9.17778	9.66022	8.96519	7.94939	9.49673	8.97215	8.35902	8.67817	8.66919	8.3241	8.68649	8.47628	9.47804	8.67293	9.24519	9.32606
114789	Q6KCM7	SCMC2_HUMAN	SLC25A25	6.28016	6.56244	9.22237	10.3849	6.48791	5.89249	6.29107	6.30149	6.83414	5.93734	7.83436	5.27727	7.01614	6.95269	5.61347	5.91001	5.90246	5.51915	6.31549	8.25015	6.40991
389203	Q8N5G0	SIM20_HUMAN	SMIM20	7.47583	5.62322	6.53859	6.70171	5.47725	5.93109	6.34206	8.51399	7.01903	4.71749	4.91009	5.56198	4.85947	8.20413	4.65317	4.99844	6.86745	5.12732	5.74874	5.31694	5.60752
64847	Q8TB22	SPT20_HUMAN	SPATA20	9.31915	8.27853	9.86988	9.79373	7.98876	8.37843	9.01107	10.2629	8.82478	7.36988	8.72484	8.07978	9.06382	8.49997	7.34022	7.3499	8.9981	9.07536	8.65235	8.21325	8.22017
30968	Q9UJZ1	STML2_HUMAN	STOML2	11.1227	9.14548	9.58118	10.2834	9.37442	9.81289	9.82336	10.8956	11.1692	9.0622	9.33397	10.0413	9.71748	10.2257	9.5994	9.09966	10.0808	9.90624	9.64161	9.7015	9.72025
7019	Q00059	TFAM_HUMAN	TFAM	10.2616	9.21853	10.7716	10.9883	9.52301	9.33536	9.76387	11.4667	10.9146	9.25869	9.76783	9.97181	9.66855	11.0375	9.08455	9.8197	10.1043	9.7879	10.2224	9.94998	9.8027
29090	Q9BVV7	TIM21_HUMAN	TIMM21	8.63961	6.98912	8.26338	8.86173	7.36244	7.85026	7.93391	11.025	8.37871	7.19345	6.71494	6.87806	7.21606	9.36073	7.19377	7.15843	8.4286	6.76172	7.42502	7.08341	7.64073
55260	Q96AN5	TM143_HUMAN	TMEM143	7.52157	6.45056	6.30732	8.67344	5.64932	6.17394	7.04063	10.7404	7.12365	5.43352	5.25375	5.69846	5.7225	10.3699	5.54635	5.07909	6.81124	5.83849	6.28618	5.43069	6.25512
25880	Q96B77	TM186_HUMAN	TMEM186	6.14125	6.14197	5.37681	6.79692	6.00562	7.30022	5.85698	6.90397	6.10868	4.63497	4.32025	5.3404	NA	6.58552	5.14575	5.30886	5.1254	NA	5.33894	5.70422	4.9835
79064	A0PJW6	TM223_HUMAN	TMEM223	6.6116	5.70855	NA	8.40411	6.29527	6.13792	5.4472	8.30722	7.27486	4.93912	4.4833	5.93962	7.05685	7.26308	6.30891	6.39456	6.39157	7.08798	5.64034	NA	5.63236
54968	Q9BUB7	TMM70_HUMAN	TMEM70	7.21353	6.20591	7.43892	8.67073	6.23371	6.58242	6.5864	8.01115	7.10966	6.09353	6.38048	6.3585	5.80483	7.88886	6.19478	5.92677	6.84217	7.70614	5.95317	5.92463	6.97852
55217	Q9NVH6	TMLH_HUMAN	TMLHE	6.26208	7.1727	7.5499	7.57091	7.03239	7.33842	7.84384	9.34802	6.70107	5.98976	6.69932	6.09813	4.48371	8.45733	6.04065	5.95906	6.71018	6.60082	7.14648	6.39783	7.34934
9804	Q15388	TOM20_HUMAN	TOMM20	8.2497	6.7437	8.34873	9.22216	6.32029	7.17369	7.44152	8.93375	7.99574	6.47943	7.11181	6.78998	6.92517	8.67995	6.6948	6.83566	7.42042	7.04873	6.56305	6.93144	6.95181
56993	Q9NS69	TOM22_HUMAN	TOMM22	7.5726	6.04211	7.56869	7.88981	6.65122	6.6676	6.0802	7.9376	7.39503	5.81174	5.83344	6.01052	5.9088	7.68739	6.52493	5.57483	6.44998	6.49743	7.02421	6.07826	6.37536
22906	Q9UPV9	TRAK1_HUMAN	TRAK1	4.04667	4.35603	5.89489	NA	NA	4.33228	5.57123	6.18506	4.74545	4.47956	NA	4.27015	NA	6.82821	4.1876	NA	NA	NA	4.57436	NA	5.10943
57570	Q32P41	TRM5_HUMAN	TRMT5	6.36798	6.36496	6.14786	7.26433	6.96622	5.9321	6.46068	6.59541	6.5585	6.66278	6.27701	6.49829	5.06601	6.95918	5.92979	5.71296	5.79403	5.91522	7.2656	7.20671	6.52143
7284	P49411	EFTU_HUMAN	TUFM	12.6779	10.8379	12.0487	12.6928	11.5594	11.3537	11.3003	13.5403	12.3786	11.1651	10.8336	11.5098	11.0865	12.9826	11.2192	11.0095	12.3331	11.4179	11.3777	11.2845	11.1948
10352	Q9UGM6	SYWM_HUMAN	WARS2	8.74913	6.96973	7.5198	7.67684	7.19842	7.31904	7.35527	9.09971	8.36348	6.86979	7.20707	8.19434	7.52256	8.87421	6.96507	6.72929	8.18773	6.93762	7.43188	7.62695	7.20095
10730	Q96TA2	YMEL1_HUMAN	YME1L1	8.47183	6.7121	6.24099	7.51418	5.91191	6.89746	6.38296	7.94474	7.11946	6.94172	5.74081	6.62132	6.73979	7.88585	7.18021	7.00807	6.80386	5.77469	6.77825	6.90329	6.68569
53349	Q9HBF4	ZFYV1_HUMAN	ZFYVE1	7.45935	7.05318	7.60097	9.06497	6.76564	6.8785	6.93359	6.81444	7.3339	6.41026	6.72307	6.05015	6.45738	7.59646	6.06856	6.85981	6.43125	7.6041	6.46996	6.35448	6.92116
